# A Useful Guide to Lectin Binding: Machine-Learning Directed Annotation of 57 Unique Lectin Specificities

**DOI:** 10.1101/2021.08.31.458439

**Authors:** Daniel Bojar, Lawrence Meche, Guanmin Meng, William Eng, David F. Smith, Richard D. Cummings, Lara K. Mahal

## Abstract

Glycans are critical to every facet of biology and medicine, from viral infections to embryogenesis. Tools to study glycans are rapidly evolving, however the majority of our knowledge is deeply dependent on binding by glycan binding proteins (e.g., lectins). The specificities of lectins, which are often naturally isolated proteins, have not been well-defined, making it difficult to leverage their full potential for glycan analysis. Herein, we use glycan microarray analysis of 116 commercially available lectins, including different preparations of the same lectin, to extract the specific glycan features required for lectin binding. Data was obtained using the Consortium for Functional Glycomics microarray (CFG v5.0) containing 611 glycans. We use a combination of machine learning algorithms to define lectin specificity, mapping inputs (glycan sequences) to outputs (lectin-glycan binding) for a large-scale evaluation of lectin-glycan binding behaviours. Our motif analysis was performed by integrating 68 manually defined glycan features with systematic probing of computational rules for significant binding motifs using mono- and disaccharides- and linkages. Using a combination of machine learning and manual annotation of the data, we created a detailed interpretation of glycan-binding specificity for 57 unique lectins, categorized by their major binding motifs: mannose, complex-type *N*-glycan, *O*-glycan, fucose, sialic acid and sulfate, GlcNAc and chitin, Gal and LacNAc, and GalNAc. Our work provides fresh insights into the complex binding features of commercially available lectins in current use, providing a critical guide to these important reagents.
