## Supplementary material for "A Useful Guide to Lectin Binding: Machine-Learning Directed Annotation of 57 Unique Lectin Specificities": Table S2

### Sheet: Supplemental Table 2
Lectin	Latin Name	Vendor	Cat. No.	Lot No.	Comments
AAA	Anguilla anguilla	EY Labs	BA-4901-1	290227-1
AAA	Anguilla anguilla	EY Labs	BA-4901-1	290302-1	No binding observed
AAL	Aleuria Aurantia	Vector Labs	B-1395	W O119
ABA	Agaricus bisporus	EY Labs	BA-5001-1	290511-1	Low activity
ACA	Amaranthus caudatus	EY Labs	BA-8201-2	241205-2	No binding observed
ACL	Amaranthus Caudatus	Vector Labs	B-1255	W 1106
AMA	Arum maculatum	EY Labs	BA-8012-1	290516-1
AOL**	Aspergillus oryzae	TCI-America/Mahal Lab	L0169	HB3QM	**Labeled with biotin in Mahal Lab
APP	Aegopodium podagraria	EY Labs	BA-8003-1	290511-1	No binding observed
ASA	Allium sativum	EY Labs	BA-8007-1	290516-1	Low activity
BDA	Bryonia dioica	EY Labs	BA-8002-1	290516-1	Low activity
BPA	Bauhinia purpurea	EY Labs	BA-2501-2	290601-2	Low activity
BPL	Bauhinia Purpurea	Vector Labs	B-1285	V 0519
CA	Colchicum autumnale	EY Labs	BA-8004-1	290516-1
CAA	Caragana arborescens	EY Labs	BA-6701-1	290521-1
CCA	Caragana arborescens	EY Labs	BA-7201-1	290510-1	Low activity
CF**	Codium fragile	Sigma/Mahal Lab	L2638	051h38531	**Labeled with biotin in Mahal Lab
Con A	Concanavalin A	Vector Labs	B-1005	W 0828
ConA	Canavalia ensiformis	EY Labs	BA-1104-5	290210-5
CPA	Cicer arietinum	EY Labs	BA-6601-1	290510-1	Low activity
Crude-PAA	Perseau americana	EY Lab/ Mahal Lab	L-6100-100	280219-100	No binding observed
CTB	Cholera Toxin B	Sigma	C9972	100M4099V
CSA	Cytisus sscoparius	EY Labs	BA-3201-1	290607-1
DBA	Dolichos Biflorus	Vector Labs	B-I035	W 0725
DBA	Dolichos biflorus	EY Labs	BA-1201-1	270915-1
DSL (DSA)	Datura Stramonium	Vector Labs	B-1185	W 1027
DSL (DSA)	Datura Stramonium	Seikagaku Bio.	300417	71119A	Tested only one concentration (10ug)
DSL (DSA)	Datura Stramonium	EY Labs	BA-5701-2	270225-2	Tested only one concentration (100ug)
ECL (ECA)	Erythrina crista-galli	Vector Labs	B-1145	X 0219
EEA	Euonymus europaeus	EY Labs	BA-4201-2	280420-2
EEL (EEA)	Euonymus Europaeus	Vector Labs	B-1335	W 1010
GNA	Galanthus nivalis	EY Labs	BA-7401-2	280407-2
GNL (GNA)	Galanthus Nivalis	Vector Labs	B-1245	W 0719
GS-I	Griffonia simplicifolia	EY Labs	BA-2401-2	260725-2	Tested only one concentration (10 ug), Low activity
GS-I	Griffonia Simplicifolia	Vector Labs	B-1105	V 1208
GS-II	Griffonia simplicifolia	EY Labs	BA-2402-2	290516-2
GS-II	Griffonia Simplicifolia	Vector Labs	B-1215	V 0715
HAA	Helix aspersa	EY Labs	BA-3801-1	290601-1
HAA	Helix aspersa	Sigma	L8764	110M7690
HHL	Hippeastrum hybrid	EY Labs	BA-8008-1	280707-1
HHL	Hippeastrum Hybrid	Vector Labs	B-1385	U 0513
HMA	Homarus americanus	EY Labs	BA-6201-1	281012-1
HPA	Helix pomatia	EY Labs	BA-3601-1	290224-1
HPA	Helix pomatia	Sigma	L3382-1MG	028K3810V
Jacalin (AIA)	Artocarpus integrifolia	Vector Labs	B-1155	W 0718
AIA	Artocarpus integrifolia	EY Labs	BA-6301-5	290521-5	Tested only one concentration
AIA	Artocarpus integrifolia	EY Labs	BA-6301-1	281128-1
LAA	Laburnum alpinum	EY Labs	BA-5301-1	290521-1
LBA	Phaseolus lunatus	EY Labs	BA-1701-2	290521-2
LcH	Lens Culinaris	Vector Labs	B-I045	W 1218
LcH	Lens culinaris	EY Labs	BA-1401-1	290521-1	Wrong specificity
LEA	Lycopersicon esculentum	EY Labs	BA-7001-1	260806-1
LEA	Lycopersicon Esculentum	Vector Labs	B-1175	W 0424
LFA	Limax flavus	EY Labs	BA-5101-1	290516-1	Low activity
LTL	Lotus tetragonolobus	EY Labs	BA-1601-1	290105-1	Low activity
LPA	Limulus polyphemus	EY Labs	BA-1501-1	290516-1	Low activity
LTL	Lotus Tetragonolobus	Vector Labs	B-1325	X 0412
MAA	Maackia amurensis	EY Labs	BA-7801-5	290224-5
MAA	Maackia amurensis	Seikagaku Bio	300424	22101C
MAL-I	Maackia Amurensis	Vector Labs	B-13l5	W 0224
MAL-II	Maackia Amurensis	Vector Labs	B-1265	W 1014
MNA-M	Morniga M	EY Labs	BA-9004-1
MOA	Marasmium oreades	EY Labs	BA- 9001-1	_290802-1
MPA	Maclura pomifera	EY Labs	BA-3901-2	280420-2	Low activity
MPL (MPA)	Maclura Pomifera	Vector Labs	B-1345	W 0201
NPA	Narcissus Pseudonarcissus	Vector Labs	B-1375	W 1120
PA-IL**	Pseudomonas aeruginosa	Sigma/Mahal Lab	L9895-1MG	049k4052	**Biotinylated in Mahal Lab
PHA-E	Phaseolus vulgaris	EY Labs	BA-1802-2	281005-2
PHA-E	Phaseolus vulgaris	Vector Labs	B-1125	W 0514
PHA-E	Phaseolus vulgaris	EY Labs	BA-1802-2	241205-2	Tested only one concentration
PHA-L	Phaseolus vulgaris	EY Labs	BA-1801-2	241205-2
PHA-L	Phaseolus vulgaris	Vector Labs	B-1115	W 1031
PHA-L	Phaseolus vulgaris	EY Labs	BA-1801-2	280828-2	Tested only one concentration
PNA	Arachis hypogaea	EY Labs	BA-2301-2	290224-2
PNA	Arachis hypogaea	Vector Labs	B-1075	W 0530
PNA	Arachis hypogaea	EY Labs	BA-2301-1	290308-1	Tested only one concentration
PSA	Pisum Sativum	Vector Labs	B-1055	V 1101
PSA	Pisum sativum	EY Labs	BA-2701-2	290521-2	Tested only one concentration
PSL	Polyporus Squamosus	EY Labs	BA-9006-1	280S0S-1
PTA-Gal	Psophocarpus tetragonolobus	EY Labs	BA-7901-1	290606-1
PTL-I	Psophocarpus Tetragonolobus	Vector Labs	B-1365	W 1011
PTL-II	Psophocarpus Tetragonolobus	Vector Labs	B-1405	B 0906
PWA	Phytolacca americana	EY Labs	BA-1901-2	290103·2
RCAI	Ricinus communis	Vector	B-1085	W 0423
RCAI	Ricinus communis	EY Labs	BA-2001-5	290310-5
RPA	Robinia pseudoacacia	EY Labs	BA-4101-1	290S21-1
SBA	Glycine max	EY Labs	BA-1301-2	280828-2
SBA	Glycine max	Vector Labs	B-1015	V 1024
SBA	Glycine max	EY Labs	BA-1301-1	280828-1	Tested only one concentration
SJA	Sophora Japonica	Vector Labs	B-1135	W 0612
SJA	Sophora japonica	EY Labs	BA-2901-1	270317-1	No binding observed
SNA	Sambucus nigra	Vector Labs	B-1305	W 0425
SNA-II	Sambucus nigra	EY Labs	BA-6803-1	280520-1
STA	Solanum tuberosum	EY Labs	BA-4701-2	290521-2	Tested only one concentration
STL (STA)	Solanum Tuberosum	Vector Labs	B-1165	V 0808
SVAM**	Naja mossambica mossambica	Sigma/Mahal Lab	L4515-1MG	095F40172	**Labeled with biotin in Mahal Lab, only one concentration had signals>1000
TJA-I**	Trichosanthes japonica	Seikagaku/Mahal Lab	300186 -1	P04401	**Labeled with biotin in Mahal Lab
TJA-II**	Trichosanthes japonica	Seikagaku /Mahal Lab	300187 -1	P04Y01	**Labeled with biotin in Mahal Lab
TKA	Trichosanthes kirilowii	EY Labs	BA-5601-1	250525-1	No binding observed
TL	Tulipa sp.	EY Labs	BA-8001-1	290521-1
UDA	Urtica dioica	EY Labs	BA-8005-1	29021-1
UEA I	Ulex europaeus	EY Labs	BA-2201-2	290224-1
UEA-I	Ulex Europaeus	Vector Labs	B-1065	V 1207
UEA-I	Ulex europaeus	EY Labs	BA-2201-2	290224-2	Tested only one concentration
UEA-II	Ulex europaeus	EY Labs	BA-2202-2	290521-2
VFA	Vicia faba	EY Labs	BA-4801-1	290521-1	Low activity, tested only one concentration
VGA	Vicia graminea	EY Labs	BA-4400-2	290601-2
VRA	Vigna radiata	EY Labs	BA-6501-1	290516-1	Only one concentration had signals>1000
VVA	Vicia villosa	EY Labs	BA-4601-2	281111-1
VVL (VVA)	Vicia Villosa	Vector Labs	B-1235	X 0130
WFA	Wisteria floribunda	EY Labs	BA-3101-1	280415-1	Tested only one concentration
WFL (WFA)	Wisteria Floribunda	Vector Labs	B-1355	W 0703
WGA	Triticum vulgare	EY Labs	BA-2101-5	290227-5
WGA	Triticum vulgaris	Vector Labs	B-1025	X 0103
WGA	Triticum vulgaris	Seikagaku Bio	300450	82306
WGA	Triticum vulgaris	Sigma	L5142
