## Supplementary material for "A Useful Guide to Lectin Binding: Machine-Learning Directed Annotation of 57 Unique Lectin Specificities": Table S3

### Sheet: Sheet1
Supplemental Table 3: Machine Learning rules
Values in parentheses are (precision, recall, percentage of cases in which the rule has been picked)
<0.5 means absence of feature/motif (green higher than/presence, orange lower than/absence)
	Rule 1	Rule 2	Rule 3	Rule 4	Rule 5
AAA_EY	GlcNAc*b1-4*GlcNAc > 0.5', (0.5948274917236781, 0.16532627541622816, 82)
AAL_Vector	Fuc > 0.5', (0.42771744121994276, 0.956866146322908, 100）	GalNAc*a1-3*Gal <= 0.5', (0.49006278566878564, 1.0, 100)	'Gal*a1-3*Gal <= 0.5', (0.5575624636163413, 0.9908485496931171, 100)	'GalNAc-Sp14 <= 0.5', (0.5942915392622666, 0.9724575908112154, 41)	b1-6 <= 0.5', (0.6448830754595878, 0.9017458075276517, 38 )
ABA_EY	Biantennary > 0.5 and Terminal GlcNAcb > 0.5', (0.5237385175234515, 0.30344610490836604, 71)
ACL_Vector	'Gal*b1-3*GalNAc-Sp8 > 0.5', (0.7069483278122145, 0.41192023032039704, 100)	'Terminal Sialosides (All) > 0.5', (0.8251369916595246, 0.8546790369682299, 32)	b2-6 <= 0.5', ((1.0, 0.9219050974864927, 43)
AIA_EY	a:'Core 3 O-link > 0.5', (0.48798441274688886, 0.3758276935950024, 81); b: 'core 1 O-link > 0.5', (0.46758286239160557, 0.2387255966976008, 19)
AIA_Vector	a: 'Core 3 O-link > 0.5', (0.7550739616825353, 0.35871431810351634, 70); b: 'core 1 O-link > 0.5', (0.8016059332492558, 0.27402277204568487, 30)	'Fuc <= 1.5', (0.7927591369664891, 1.0, 15)	'Sialyl Lewis-x <= 0.5', (0.837184581180368, 0.9855208726990313, 89)
AMA_EY
AOL	'Fuc > 0.5', (0.5486237018432208, 0.9662784328070017, 100)	'GalNAc*a1-3*Gal <= 0.5', (0.619056807125104, 0.9882245917853546, 99)	'Gal*a1-3*Gal <= 0.5', (0.6945996511982027, 0.9723391565165109, 99)	'GalNAc-Sp14 <= 0.5', (0.7394308912432017, 0.9736523080651314, 98)
BPA_Vector	'Terminal b-Gal > 0.5', (0.3193188958134862, 0.7142671202630166, 96)	'b1-3 > 3.5', (0.9177219437210256, 0.34042466200875826, 100)
BPA_EY
CA_EY	Biantennary > 0.5', (0.32759955695520515, 0.8409883851593621, 97)	'b1-4 <= 3.5', (0.6624980934973286, 0.6473480633969019, 92)	'a2-3 <= 1.5', (0.7248237106460791, 1.0, 18)
CAA_EY	'Biantennary > 0.5', (0.3598591342166435, 0.8412529014329457, 100)	'GlcNAc <= 3.5', (0.5396413147354356, 0.9459662785532008, 100)	'a1-3 <= 1.5', (0.7246736750403246, 0.8436585492458518, 100)	'NeuNAc*a2-3*Gal <= 0.5', (0.8301554033362665, 0.9553502837088738, 51)	'b1-4 <= 3.5', (0.9608307996237014, 0.5967674225688225, 36)
CF_Sigma	'Terminal GalNAca > 0.5', (0.6188229350324616, 0.3725061882985372, 71)	'Internal Type I LacNAc <= 0.5', (0.6844062423688808, 0.9016944751067675, 60)
CSA_EY	'Terminal GalNAcb > 0.5', (0.5145393473513854, 0.7595856314374676, 100)	'GalNAc*b1-4*Gal <= 0.5', (0.7026851399538776, 0.9144282955465163, 89)	a: 'a1,3 Fuc <= 0.5', (0.8255171517635054, 1.0, 28) b: 'GalNAc-Sp8 <= 0.5', (0.8041208845941868, 1.0, 44
CTB_Sigma	GalNAc*b1-4*Gal > 0.5 and b1-3 > 0.5', (0.3488372093023256, 0.5357142857142857, 20)
ConA_EY	'Terminal Mana > 0.5', (0.8828632242762432, 0.40528402525796686, 100)	a: 'a1-3 > 0.5', (0.9386572374993429, 1.0, 50); b: 'Man > 1.5', (0.9408125291985384, 1.0, 50)
ConA_Vector	'Man > 1.5', (0.40692417089705346, 0.9813654291533019, 99)	b1-6 <= 0.5', (0.504909861976151, 0.9863533205924511, 25)	' a1,2 Fuc <= 0.5', (0.6022446848758756, 0.9868626818935361, 39)	'GlcNAc*b1-4*Man <= 0.5', (0.6957041002327914, 0.9726972004981834, 98)
DBA_EY	'Forssman antigen > 0.5', (1.0, 0.524698795180723, 83)
DBA_Vector	'Forssman antigen > 0.5', (1.0, 0.4409716733626076, 100)
DSL_EY	GlcNAc > 4.5', (0.7801841867435941, 0.7678020129048057, 72)
DSL_SeikagakuBio	'b1-4 > 6.5', (0.8573278919215329, 0.7543934012862596, 95)	terminal Type II LacNAc > 0.5', (1.0, 0.6614942528735632, 29)
DSL_Vector	'b1-4 > 6.5', (0.56345960403412, 0.6393994819054966, 75)	'GlcNAc-Sp21 > 0.5', (0.8374956821480886, 0.585395035764235, 33)
ECA_Vector	terminal Type II LacNAc > 0.5', (0.35906304099249514, 0.6731074303232052, 100)	'b1-4 > 4.5', (0.7283180175301411, 0.788665459907724, 84)
EEA_EY	'Blood group B > 0.5', (0.5464696509805629, 0.6079408744530197, 100)	'a1,3 Fuc <= 0.5', (0.6774288908735484, 1.0, 88)	a: ('Fuc*a1-2*Gal > 0.5', (0.7686766782877195, 1.0, 30)) b: ('Gal*a1-3*Gal > 0.5', (0.76952870648722, 1.0, 34)
EEA_Vector	'Blood group B > 0.5', (0.7118093824125685, 0.6494247532012134, 100)	'a1,3 Fuc <= 0.5', (0.8831019966950785, 1.0, 100)	'Core 6 O-link <= 0.5', (0.938753454973704, 1.0, 81)
GNA_EY	a: ('Terminal Mana > 0.5', (0.516010304476, 0.47139757930113463, 67)) b: ('Terminal Man1-6 > 0.5', (0.7022649955268269, 0.3414331086580559, 33))	'a1-2 <= 0.5', (0.7136064130166297, 0.6891010031405038, 25)	'a1-3 > 1.5', (0.7977395232960045, 1.0, 28)
GNA_Vector	'Terminal Man1-6 > 0.5', (0.6722227455456068, 0.7300315136414913, 100)
GS-I_Vector	'Terminal a-Gal > 0.5', (0.3091896981743543, 0.8026263371399792, 54)	2a: ('Man*a1-3*Man > 0.5', (0.7298532996283255, 0.22948803164848172, 40); 2b: (' a1,2 Fuc <= 0.5', (0.42947054124814965, 0.7953427344266436, 43)
GS-II_EY	'Terminal GlcNAcb > 0.5', (0.3421442103848244, 0.8100778357958792, 100)	'b1-4 > 3.5', (0.7413810233482365, 0.5959105087143868, 59)	'Bisecting N-Glycan <= 0.5', (0.8163265306122449, 0.919661733615222, 37)
GS-II_Vector	'Terminal GlcNAcb > 0.5', (0.40944095260384267, 0.8065534372387659, 100)	'b1-4 > 3.5', (0.8852656393917371, 0.5973379598428783, 98)	'GlcNAc-Sp12 <= 0.5', (0.9142108612986382, 0.9674141210721683, 23)
HAA_EY	'Terminal GalNAca > 0.5', (0.7272174132284945, 0.7956570952242601, 100)	'GalNAc-Sp14 <= 0.5', (0.8141016469691136, 0.8959272990495796, 60)	a: ('Core Fucose <= 0.5', (0.8926413565526468, 0.9845682538706009, 18)); b: ('GlcNAc*b1-4*GlcNAc-Sp22 <= 0.5', (0.8852129804098494, 0.9875980455763967, 17))
HAA_Sigma	'Terminal GalNAca > 0.5', (0.7716952672681574, 0.7826001712465148, 100)	'Fuc*a1-3*GlcNAc <= 0.5', (0.7953112708707232, 0.9942293379544757, 98)	'b1-4 > 0.5', (0.8306758687607572, 0.7302050222923497, 33)
HHA_EY	'Terminal Mana > 0.5', (0.7349702455395054, 0.5535819632679669, 100)	'Man <= 8.5', (0.7928592975651799, 1.0, 21)
HHA_Vector	'Terminal Man1-6 > 0.5', (0.697674673207275, 0.28884100414314257, 100	'a1-6 > 1.5', (1.0, 0.6407956760588338, 15
HPA_EY
HPA_Sigma	'Terminal GalNAca > 0.5', (0.9654285558575445, 0.7504565665948374, 100)	'Fuc*a1-3*GlcNAc <= 0.5', (1.0, 1.0, 100)
LAA_EY	'Type 2 H > 0.5', (0.3976170987531525, 0.2860577420796071, 100)	'b1-4 > 1.5', (0.6307802534341163, 0.8736487934189971, 28)	'b1-6 <= 0.5', (0.8749636100054053, 1.0, 100)
LCA_EY	'Core 3 O-link > 0.5', (0.6496196027123091, 0.34122319934910633, 54)	'core 1 O-link > 0.5', (0.7479805535148267, 0.2828285822954848, 46)	'Fuc*a1-3*GlcNAc <= 0.5', (0.7413807464008335, 0.9303976477889521, 36)
LCA_Vector	'Core Fucose > 0.5', (0.5951453900177313, 0.8971530398018562, 89)	'Fuc <= 2.0', (0.7332760932180004, 0.9287508701224949, 67)	'GlcNAc*b1-4*Man <= 0.5', (0.8743982715979477, 0.989471562475837, 99)
LEA_EY	'GlcNAc*b1-4*GlcNAc-Sp8 > 0.5', (0.7580950628319049, 0.14157945824887452, 95)	'Terminal Sialosides (All) <= 0.5', (1.0, 1.0, 20)
LEA_Vector	Type II poly-LacNAc > 0.5', (0.564723340235011, 0.21737557731056495, 52)
LTL_Vector
MAL-I_EY	'3- O sulfate > 0.5 and 6-O-sulfate > 0.5', (0.5601345430676665, 0.3111980777466114, 90)	'terminal Type II LacNAc > 0.5', (0.8080812350043122, 0.49360542838803706, 39)
MAL-I_Vector	3- O sulfate > 0.5', (0.4496826591903987, 0.3115077902400862, 100)	'6-O-sulfate > 0.5', (0.7697953332529524, 0.8600609304334427, 100)	'Fuc*a1-3*GlcOS-Sp0 <= 0.5', (0.8921712274653451, 0.9469830132788977, 37)
MAL-I_SeikagakuBio	3- O sulfate > 0.5', (0.49801025975604124, 0.3751912093185792, 100)	'6-O-sulfate > 0. 5', (0.8512342518704943, 0.8498423593460492, 99)	'Fuc*a1-3*GlcOS-Sp0 <= 0.5', (0.9301244203204989, 1.0, 99)
MAL-II_Vector	'a2-3 > 0.5 and Gal*b1-3*GalNAc-Sp14 > 0.5', (0.6186321248484834, 0.26056810336808006, 27	'Gal*b1-4*GlcNAc <= 0.5', (0.9434306635393592, 0.686288718385905, 23)	'b1-6 <= 0.5', (1.0, 0.8127104377104377, 18)
MNA-M_EY	'GlcNAc*b1-4*GlcNAc-Sp12 > 0.5', (0.3152800981004273, 0.39630955914307375, 21)	'a1-2 <= 1.0', (0.35827764973668946, 0.9740037392733483, 26)
MOA_EY	'Gal*a1-3*Gal > 0.5', (0.6285615016404164, 0.8518215853625742, 91)	'a1,3 Fuc <= 0.5', (0.7506016473762296, 1.0, 100)	a: ('GlcNAc*b1-4*GlcNAc-Sp19 <= 0.5', (0.8039407720630608, 1.0, 42)); b: ('Gal*b1-3*GlcNAc <= 0.5', (0.8632715500326885, 0.8273390494308966, 41))	'b1-2 <= 0.5', (0.7211462726626265, 0.6222411607509144, 15)
MPA_EY	Fuc*a1-6*GlcNAc-Sp24 > 0.5', (0.3975898078529657, 0.45401684357953703, 39)
MPA_Vector	'core 1 O-link > 0.5', (0.6188181008168364, 0.29465113207916155, 100)	'Fuc <= 0.5', (0.7051426426426426, 0.9109126984126985, 18)	'Kdn <= 0.5', (0.7459893048128342, 0.9430199430199431, 22)
NPA_Vector	'Terminal Man1-6 > 0.5', (0.6678272125399473, 0.5463506022552211, 100)
PA-IL_Sigma	'Terminal a-Gal > 0.5', (0.5144902718666589, 0.9638117044590341, 98)	'Blood group B <= 0.5', (0.796816051476099, 0.9248614612091053, 95)	'b1-3 <= 1.5', (0.8611582563113803, 0.9391031308459056, 29)	'b1-4 > 0.5', (0.9482758620689655, 0.7333333333333333, 56)
PHA-E_EY
PHA-E_Vector	a: ('GlcNAc > 4.5', (0.5600506783313023, 0.668381899802963, 56); b: ('b1-4 > 3.5', (0.4185935370590664, 0.9094823223683741, 42))	'Biantennary > 0.5', (0.7851928234582808, 0.646506444847893, 59)	'Neu5Ac terminal <= 0.5', (0.8615130147861931, 1.0, 59)
PHA-L_EY	'b1-4 > 4.5', (0.347287743604358, 0.57010404614159303, 32)	'b1-6 > 0.5', (0.39477236244740205, 0.6320533766835796, 44)	'Terminal Sialosides (All) <= 0.5', (0.5252715624402372, 0.9259294966581889, 29)
PHA-L_Vector	'GlcNAc*b1-6*Man > 0.5', (0.6698040971941899, 0.9026363214219053, 100)	'b1-4 > 2.5', (0.7511635004778544, 1.0, 74)	Terminal 2,6 NeuAc <= 0.5', (0.8175967105731846, 1.0, 46)
PNA_EY	'Terminal b-Gal > 0.5 and Gal*b1-3*GalNAc > 0.5', (0.4466177348190656, 0.1826681004659697, 20)	'Neu5Ac <= 0.5', (0.5998505216208566, 0.8196696685667276, 22)
PNA_Vector	'core 2 O-link > 0.5', (0.5917433979396058, 0.3235040330482854, 100)	'a2-3 <= 0.5', (0.7925668954018733, 0.8200711307940833, 43)
PSA_Vector	'Core Fucose > 0.5', (0.5719318398427847, 0.9797675181985036, 95)	'GlcNAc-Sp24 > 0.5', (0.8493098974313343, 0.6643666991728934, 19)	'terminal Type I LacNAc <= 0.5', (0.9226759012783857, 0.9374364966470229, 33)
PSL_EY	'NeuNAc*a2-6*Gal > 0.5', (0.5341382131332786, 0.7584104134019406, 100)	a: (Gal > 1.5', (0.6107042520726785, 0.7560735698125972, 15) b: ('Internal Type II LacNAc > 0.5', (0.5713188843725359, 0.9642596301097103, 34)
PTA_EY	'Blood group A > 0.5', (0.4774217868400574, 0.44876283202653644, 100)
PTL-I_Vector	'Blood group A > 0.5', (0.8102409184363111, 0.7102525375647708, 100)	Core 3 O-link <= 0.5', (0.8492006526688064, 1.0, 67)
PTL-II_Vector	'Type 2 H > 0.5', (0.6026489371473626, 0.9726774207277536, 100)	a: ('b1-4 > 1.5', (0.9258241758241759, 0.7118962367987467, 38); b: ('Gal > 1.5', (0.9023809523809523, 0.6818676098445645, 31))
RCAI_EY	'terminal Type II LacNAc > 0.5', (0.6944170404479868, 0.8205159974761678, 100)
RCAI_Vector	'terminal Type II LacNAc > 0.5', (0.711908063008772, 0.557423159802314, 100)	'b1-2 > 1.5', (0.9729059178349386, 0.6150288374161603, 21)	a: ('Gal > 1.5', (1.0, 0.9832619003967316, 44); b: ('b1-4 > 3.5', (1.0, 0.9814685044068127, 53))
RPA_EY	'GlcNAc*b1-6*Man > 0.5', (0.5467476438212266, 0.7152876175365841, 100)	'Terminal 2,3 NeuAc <= 0.5', (0.6173108947136356, 1.0, 34)	'b1-4 > 3.5', (0.7374191096970584, 0.8695652173913043, 21)
SBA_EY	a: 'Forssman antigen > 0.5', (0.6724176840374025, 0.1221731702390215, 71); b: 'Terminal type-II LacdiNAc > 0.5', (0.3998692152902561, 0.17088484824338332, 16)
SBA_Vector	'Terminal GalNAcb > 0.5', (0.45906010829648597, 0.5425817087544011, 100)	a: ('GalNAc*b1-4*Gal <= 0.5', (0.6292594095917738, 0.8936314310670505, 26) b: ('Terminal type-II LacdiNAc > 0.5', (1.0, 0.4025985345180668, 72))
SJA_Vector	'Gal > 5.0', (0.33767553926559396, 0.34603692553482573, 76)	'terminal Type II LacNAc > 0.5', (0.4380093700068027, 0.9123935177739357, 100)
SNA_Vector	'NeuNAc*a2-6*Gal > 0.5', (0.8116789486141446, 0.7923316792131707, 100)	a: 'b1-4 > 1.5', (0.8829417179668871, 0.8238389048498969, 51); b: 'Core 6 O-link <= 0.5', (0.8318359964739909, 1.0, 47)
SNA-II_EY	'Terminal Man1-6 > 0.5', (0.6700961684299336, 0.39490297444458305, 75)	a: ('Man*b1-4*GlcNAc > 0.5', (1.0, 1.0, 27)); b: 'b1-4 > 1.0', (1.0, 1.0, 38)
STL_EY	'Terminal type-II LacdiNAc > 0.5', (0.8706237424547285, 0.13416557842784071, 71)	'Terminal GalNAcb > 0.5', (1.0, 0.7815099611645826, 38)
STL_Vector	'Gal*b1-4*GlcNAc-Sp0 > 0.5', (0.5145147462346787, 0.43072592237263196, 100)	'Fuc*a1-3*GlcNAc-Sp0 <= 0.5', (0.7035285759690514, 1.0, 100)	'GlcNAc*b1-3*Gal > 0.5', (0.950294429856992, 0.5512169935046514, 99)
TJA-I_SeikagakuBio	'NeuNAc*a2-6*Gal > 0.5', (0.6110659515671487, 0.7775635374547071, 100)	'a2-6 > 1.5', (0.8937835163282724, 0.42968423137978456, 87)
TJA-II_SeikagakuBio	a: 'Blood groups O, H > 0.5', (0.4209853151942992, 0.7484089732380831, 46); b: ('Type 3/4 H > 0.5', (0.8101488769599159, 0.3823581015998524, 54)
TL_EY	Biantennary > 0.5', (0.33135877080153575, 0.9310320948014565, 99	'Fuc*a1-6*GlcNAc-Sp24 > 0.5', (0.8177235172041019, 0.3289921643834452, 100
UDA_EY	'Terminal Man1-6 > 0.5', 0.6610490415968708, 0.3671199706382897, 84	a: ('Man*b1-4*GlcNAc > 0.5', (1.0, 1.0, 34); b: ('b1-4 > 1.0', (1.0, 1.0, 34)
UEA-I	'Type 2 H > 0.5', (0.45815585041694457, 0.3465703991800657, 43)	'Gal*b1-4*GlcNAc <= 0.5', (0.9432700316431935, 0.4091393090869378, 48)
UEA-I_EY	a: ('Type 2 H > 0.5', (0.6649058965725629, 0.4488629315873898, 45) b: ('Terminal Fuc > 0.5', (0.35098627080714717, 0.909864460901942, 47))	'Man-Sp0 <= 0.5', (0.8931842194938226, 1.0, 17)
UEA-I_Vector	'Type 2 H > 0.5', (0.503632660163973, 0.41809616117253173, 21)	'Gal*b1-4*GlcNAc <= 0.5', (1.0, 0.42150263285753686, 43)
UEA-II_EY	Terminal GlcNAcb > 0.5', (0.3580984328461008, 0.7686240188061711, 100)	'GlcNAc*b1-3*Gal > 0.5', (0.8104700601492991, 0.897519058040839, 99)	'GlcNAc > 2.5', (0.9395160193871227, 0.7607104872946798, 98)
VVL_EY	'Terminal GalNAcb > 0.5 and Terminal type-II LacdiNAc > 0.5', (0.4666666666666667, 0.14583333333333334, 21))	GalNAc*b1-4*Gal <= 0.5', (0.34429960883046423, 0.9232804232804233, 17)
VVL_Vector	'Terminal GalNAcb > 0.5', (0.48857045726619136, 0.8250081705956931, 100)	a: ('Terminal type-II LacdiNAc > 0.5', (1.0, 0.3374583580711401, 72); b: ('GalNAc*b1-4*Gal <= 0.5', (0.6352740866700775, 0.8822399735325431, 28))
WFL_EY	terminal Type II LacNAc > 0.5', (0.37258351975409054, 0.6221120629759405, 61)	'b1-4 > 4.5', (0.8012069543803291, 0.8315406872682414, 39)	'Gal > 2.5', (0.8708545557441992, 1.0, 62)
WFL_Vector	'Terminal GalNAcb > 0.5', (0.6298328775741717, 0.30095793174213503, 100)	'a1-3 <= 0.5', (0.6857393026920271, 1.0, 35)
WGA_EY	GlcNAc*b1-4*GlcNAc > 0.5', (0.6943817497664211, 0.1967922537414585, 79)	GlcNAc*b1-4*GlcNAc-Sp8 > 0.5', (1.0, 0.8602578366873067, 32)
WGA_Vector	Terminal GlcNAcb > 0.5', (0.5000174449073254, 0.3659906291225817, 100)	b1-4 > 3.5', (0.7738363363363363, 0.4413308913308913, 18)	a: ('Tetraantennary <= 0.5', (0.8760716819569766, 1.0, 83) b: ('Bisecting N-Glycan <= 0.5', (0.8870359902016205, 0.9457558036505405, 15)
WGA_SeikagakuBio	a: ('Terminal GlcNAcb > 0.5', (0.3396437999288762, 0.45862439842661556, 43) b: ('Terminal GlcNAca > 0.5', (0.7999284490513511, 0.1505017182893309, 43))	'b1-4 > 0.5', (0.4226881379458951, 0.9542387098383339, 76)	GalNAc-Sp14 <= 0.5', (0.47474288622878114, 1.0, 24)
WGA_Sigma	a: ('Terminal GlcNAcb > 0.5', (0.3195552875144461, 0.5481397015873609, 67); b: ('Terminal GlcNAca > 0.5', (0.6972109869535498, 0.16718363204980216, 18))	Gal > 1.5', (0.6901400527021122, 0.600197628458498, 19)	a: ('GalNAc-Sp14 <= 0.5', (0.7290146513156783, 1.0, 60); b: ('Thr-tail <= 0.5', (0.7299814049408603, 1.0, 40)
